# RNA-RNA Interactome Approaches Provide *in vivo* Evidence for a Critical Role of the Hfq Rim Face in sRNA-mRNA Pairing

**DOI:** 10.1101/2025.06.26.660752

**Authors:** Xing Luo, Aixia Zhang, Caroline Esnault, François De Mets, Philip P. Adams, Ryan K. Dale, Gisela Storz, Susan Gottesman

**Affiliations:** Laboratory of Molecular Biology, National Cancer Institute, Bethesda, MD 20892, USA; Division of Molecular and Cellular Biology, Eunice Kennedy Shriver National Institute of Child Health and Human Development, Bethesda, MD 20892, USA; Bioinformatics and Scientific Programming Core, Eunice Kennedy Shriver National Institute of Child Health and Human Development, Bethesda, MD 20892, USA; Biology of Spirochetes Unit, Laboratory of Bacteriology, Division of Intramural Research, National Institute of Allergy and Infectious Diseases, Bethesda, MD 20892, USA; NAV Drug Substance, GSK Vaccines, Cambridge, MA 02140, USA

## Abstract

Most bacterial small regulatory RNAs (sRNAs) modulate gene expression by forming complementary base pairs with target mRNAs, dependent upon the RNA chaperone Hfq. Hfq has three RNA-binding faces (proximal, rim, and distal), facilitating simultaneous binding of sRNAs and target mRNAs. Here, we systematically examined the functional impact of point mutations in the RNA binding faces on in vivo pairing, using the RNA Interaction by Ligation and Sequencing (RIL-seq) approach. The distal and proximal Hfq binding face mutants retained substantial numbers of RNA–RNA interactions (significant chimera counts or S-chimeras). However, the rim face mutant R16A showed a near-complete loss of S-chimeras, although Hfq R16A retained partial RNA binding activity as well as partial regulatory activity. Intracellular RIL-seq (iRIL-seq), a method with fewer *in vitro* processing steps, led to more S-chimeras in R16A but there were still fewer than for wild type Hfq and somewhat different sets of prevalent RNA-RNA pairs. Our analysis provides insights into how the RNA-binding faces of Hfq contribute to pairing *in vivo*, document the key role for the rim face in stabilizing RNA pairs on Hfq, and highlight intriguing differences captured by different RNA-RNA interactome approaches.

**GRAPHIC ABSTRACT:** 
