## Supplemental Table S5 for "RNA-RNA Interactome Approaches Provide *in vivo* Evidence for a Critical Role of the Hfq Rim Face in sRNA-mRNA Pairing"

### Sheet: Legend
Table S4. Distribution of the top 25 most abundant WT-Flag and top 20 most abundant R16A-Flag chimeras across Hfq mutant backgrounds.
Top Table: Shows the distribution of the 25 most abundant chimeras from WT-Flag Replicate 1 across additional replicates and mutants. These top 25 chimeras were selected from the WT-Flag Replicate 1 sample ("Hfq-FLAG_1") in Supplementary Table S4, ranked by descending interaction count (Column P). The same chimera interactions were then tracked across WT-Flag Replicate 2 and other mutant backgrou…
Bottom Table: Shows the distribution of the 20 most abundant chimeras from R16A-Flag Replicate 1 across additional replicates and WT-Flag backgrounds. These top 20 chimeras were selected from the R16A-Flag Replicate 1 sample ("Hfq_R16A-FLAG_1") in Supplementary Table S4, ranked by descending interaction count (Column P). The same chimera interactions were then tracked across R16A-Flag Replicate 2…

### Sheet: Results
						RIL-Seq (Anti-Flag)				RIL-Seq (Anti-Flag)				RIL-Seq (Anti-Flag)				RIL-Seq (Anti-Flag)
						WT-Flag Rep 1		WT-Flag Rep 2		R16A-Flag Rep 1		R16A-Flag Rep 2		Y25D-Flag Rep 1		Y25D-Flag Rep 2		K31A-Flag Rep 1		K31A-Flag Rep 2
RNA1_type	RNA2_type	RNA1_name	RNA2_name	RNA1_description	RNA2_description	Rank	Interactions	Rank	Interactions	Rank	Interactions	Rank	Interactions	Rank	Interactions	Rank	Interactions	Rank	Interactions	Rank	Interactions
3UTR	sRNA	ytfK.EST3UTR	fnrS	stringent response modulator YtfK	small regulatory RNA FnrS	1	112573	1	85192	51	11	ND	ND	57	995	42	1985	2	11463	2	14864
IGR:5UTR:mRNA:mRNA	sRNA	glnS.chiP.IGR:chiP.5UTR:chiZ:chiP	chiX	glutamine&mdash;tRNA ligase:chitooligosaccharide outer membrane channel:chitooligosaccharide outer membrane channel:small regulatory RNA ChiZ:chitooligosaccharide outer membrane channel	small regulatory RNA ChiX	2	46504	2	49671	5	147	7	41	1	88422	1	154311	1	28284	1	39520
IGR	sRNA	ubiX.argT.IGR	gcvB	flavin prenyltransferase:lysine/arginine/ornithine ABC transporter periplasmic binding protein	small regulatory RNA GcvB	3	38189	3	34040	28	13	19	36	38	1880	29	3655	93	130	99	185
5UTR	sRNA	dmsA.5UTR	ryhB	dimethyl sulfoxide reductase subunit A	small regulatory RNA RyhB	4	35912	6	21651	52	6	ND	ND	1590	25	1487	45	209	53	384	45
5UTR	sRNA	sstT.5UTR	gcvB	serine/threonine:Na+ symporter	small regulatory RNA GcvB	5	30872	4	31222	31	32	15	27	222	211	76	1126	19	636	19	915
mRNA	sRNA	yebO	cyaR	uncharacterized protein YebO	small regulatory RNA CyaR	6	23072	5	24499	ND	ND	ND	ND	6	10253	8	14142	16	841	13	1470
mRNA	sRNA	fliC	fliX	flagellar filament structural protein	small RNA FliX	7	19317	7	18149	8	51	ND	ND	49	1154	49	1754	ND	ND	294	60
5UTR	sRNA	dppA.5UTR	gcvB	dipeptide ABC transporter periplasmic binding protein	small regulatory RNA GcvB	8	16873	8	17712	26	14	2	28	14	5599	10	11302	18	729	17	1301
5UTR	AS:sRNA	eptB.5UTR	mgtT.AS:mgrR	phosphoethanolamine transferase EptB	protein MgtT:small regulatory RNA MgrR	9	15937	9	15445	ND	ND	ND	ND	29	2380	28	3747	9	1350	8	2306
TU	IGR	glmS.glmU.TU	glmZ.hemY.IGR	L-glutamine&mdash;D-fructose-6-phosphate aminotransferase:fused N-acetylglucosamine-1-phosphate uridyltransferase and glucosamine-1-phosphate acetyltransferase	small regulatory RNA GlmZ:protein HemY	10	14510	11	13630	6	79	6	15	2045	18	3979	9	57	190	58	292
mRNA:TU:mRNA	sRNA	miaA:miaA.hfq.TU:hfq	cyaR	tRNA dimethylallyltransferase:tRNA dimethylallyltransferase:RNA-binding protein Hfq:RNA-binding protein Hfq	small regulatory RNA CyaR	11	13349	10	14052	ND	ND	ND	ND	17	4904	13	10275	11	1113	12	1557
sRNA	mRNA	arcZ	ypfM	small regulatory RNA ArcZ	uncharacterized protein YpfM	12	10471	13	11212	ND	ND	ND	ND	115	513	141	613	22	495	20	868
mRNA	AS:sRNA	fliC	mgtT.AS:mgrR	flagellar filament structural protein	protein MgtT:small regulatory RNA MgrR	13	8604	20	7180	11	42	3	7	314	355	369	201	ND	ND	544	30
mRNA	sRNA	ptsG	cyaR	EIIBC<sup>glc</sup> - phosphorylated // glucose-specific PTS enzyme IIBC component	small regulatory RNA CyaR	14	8400	15	9495	ND	ND	ND	ND	782	61	770	101	100	121	78	221
mRNA	sRNA	tdcC	cyaR	threonine/serine:H<sup>+</sup> symporter	small regulatory RNA CyaR	15	8061	16	8756	ND	ND	ND	ND	ND	ND	ND	ND	260	40	323	55
mRNA	sRNA	rbsD	arcZ	D-ribose pyranase	small regulatory RNA ArcZ	16	7800	17	8745	24	26	ND	ND	19	4028	19	6124	43	238	42	391
mRNA	sRNA	tnaC	arcZ	<i>tnaAB</i> operon leader peptide	small regulatory RNA ArcZ	17	6896	18	7282	ND	ND	ND	ND	4	13194	2	28101	8	1355	9	2033
mRNA	sRNA	tdcA	chiX	DNA-binding transcriptional activator TdcA	small regulatory RNA ChiX	18	6808	12	13160	2	475	ND	ND	570	88	721	107	64	174	50	346
mRNA	sRNA	napF	arcZ	ferredoxin-type protein	small regulatory RNA ArcZ	19	6698	19	7273	ND	ND	ND	ND	9	7185	7	15098	6	2601	6	3448
AS:3UTR:mRNA:5UTR:IGR	sRNA	acrD.AS:ypfM.EST3UTR:ypfM:ypfM.5UTR:yffB.ypfM.IGR	arcZ	multidrug efflux pump RND permease AcrD:uncharacterized protein YpfM:uncharacterized protein YpfM:uncharacterized protein YpfM:putative reductase YffB:uncharacterized protein YpfM	small regulatory RNA ArcZ	20	6176	21	6671	ND	ND	ND	ND	426	117	442	171	62	180	85	212
mRNA	sRNA	nlpD	dsrA	murein hydrolase activator NlpD	small regulatory RNA DsrA	21	5471	23	5250	46	7	ND	ND	24	2737	25	4708	12	1084	11	1574
5UTR	sRNA	ansB.5UTR	cyaR	L-asparaginase 2	small regulatory RNA CyaR	22	4910	22	6010	ND	ND	ND	ND	1080	42	1236	57	438	22	357	49
mRNA:5UTR	sRNA	dcuC:dcuC.5UTR	cyaR	anaerobic C4-dicarboxylate transporter DcuC:anaerobic C4-dicarboxylate transporter DcuC	small regulatory RNA CyaR	23	4849	24	5227	ND	ND	ND	ND	172	297	163	514	102	120	68	244
5UTR:mRNA	sRNA	ompX.5UTR:ompX	cyaR	outer membrane protein X:outer membrane protein X	small regulatory RNA CyaR	24	4816	25	5083	ND	ND	ND	ND	30	2319	31	3511	25	424	21	858
mRNA	sRNA	flxA	fnrS	Qin prophage; PF14282 family protein FlxA	small regulatory RNA FnrS	25	4697	28	4204	ND	ND	ND	ND	ND	ND	ND	ND	ND	ND	ND	ND
						RIL-Seq (Anti-Flag)				RIL-Seq (Anti-Flag)
						R16A-Flag Rep 1		R16A-Flag Rep 2		WT-Flag Rep 1		WT-Flag Rep 2
RNA1_type	RNA2_type	RNA1_name	RNA2_name	RNA1_description	RNA2_description	Rank	Interactions	Rank	Interactions	Rank	Interactions	Rank	Interactions
5UTR	sRNA	hupB.5UTR	chiX	DNA-binding protein HU-&beta;	small regulatory RNA ChiX	1	103	1	867	ND	ND	14	10476
mRNA:5UTR:IGR	sRNA	tdcA:tdcA.5UTR:tdcR.tdcA.IGR	chiX	DNA-binding transcriptional activator TdcA:DNA-binding transcriptional activator TdcA:DNA-binding transcriptional activator TdcR:DNA-binding transcriptional activator TdcA	small regulatory RNA ChiX	2	64	2	475	33	3380	12	13160
sRNA	tRNA	rydC	aspU	small regulatory RNA RydC	tRNA-Asp(GUC)	3	59	15	42	ND	ND	ND	ND
3UTR	sRNA	ygjR.EST3UTR	chiX	putative oxidoreductase YgjR	small regulatory RNA ChiX	4	43	3	258	ND	ND	ND	ND
IGR:5UTR:mRNA	sRNA	glnS.chiP.IGR:chiP.5UTR:chiZ	chiX	glutamine&mdash;tRNA ligase:chitooligosaccharide outer membrane channel:chitooligosaccharide outer membrane channel:small regulatory RNA ChiZ	small regulatory RNA ChiX	5	41	4	147	2	46504	2	49671
IGR	sRNA	ubiX.argT.IGR	gcvB	flavin prenyltransferase:lysine/arginine/ornithine ABC transporter periplasmic binding protein	small regulatory RNA GcvB	6	36	34	13	3	38189	3	34040
5UTR	sRNA	dppA.5UTR	gcvB	dipeptide ABC transporter periplasmic binding protein	small regulatory RNA GcvB	7	28	31	14	8	16873	8	17712
5UTR	sRNA	sstT.5UTR	gcvB	serine/threonine:Na+ symporter	small regulatory RNA GcvB	8	27	18	32	5	30872	4	31222
mRNA	5UTR:sRNA:mRNA	fliC	motA.5UTR:motR:flhC	flagellar filament structural protein	motility protein A:small RNA MotR:DNA-binding transcriptional dual regulator FlhC	9	25	5	109	60	1849	73	1509
sRNA	other-ncRNA	gcvB	sroC	small regulatory RNA GcvB	small regulatory RNA SroC	10	24	11	48	527	171	433	216
5UTR	sRNA	gnsB.5UTR	chiX	Qin prophage; protein GnsB	small regulatory RNA ChiX	11	20	7	95	ND	ND	ND	ND
mRNA	mRNA:mRNA:5UTR	tnaA	insAB-1:insA-1:insA-1.EST5UTR	tryptophanase	::	12	19	ND	ND	2187	31	1865	40
5UTR	sRNA	dmsA.5UTR	fnrS	dimethyl sulfoxide reductase subunit A	small regulatory RNA FnrS	13	17	6	108	68	1543	88	1225
mRNA	mRNA	tnaA	insA-7	tryptophanase		14	17	ND	ND	377	251	310	295
other-ncRNA	sRNA	sroC	gcvB	small regulatory RNA SroC	small regulatory RNA GcvB	15	16	8	95	ND	ND	26	4522
TU	sRNA:IGR	glmS.glmU.TU	glmZ:glmZ.hemY.IGR	L-glutamine&mdash;D-fructose-6-phosphate aminotransferase:fused N-acetylglucosamine-1-phosphate uridyltransferase and glucosamine-1-phosphate acetyltransferase	small regulatory RNA GlmZ:small regulatory RNA GlmZ:protein HemY	16	15	9	79	ND	ND	ND	ND
mRNA	sRNA	rraB	chiX	ribonuclease E inhibitor protein B	small regulatory RNA ChiX	17	11	ND	ND	ND	ND	ND	ND
AS	tRNA	rrlH.AS	asnT	23S ribosomal RNA	tRNA-Asn(GUU)	18	10	ND	ND	ND	ND	3678	12
mRNA	sRNA	pheT	chiX	phenylalanine&mdash;tRNA ligase subunit &beta;	small regulatory RNA ChiX	19	9	12	46	ND	ND	ND	ND
mRNA	AS:sRNA	fliC	mgtT.AS:mgrR	flagellar filament structural protein	protein MgtT:small regulatory RNA MgrR	20	7	14	42	13	8604	20	7180
