## Supplemental Table S12 for "RNA-RNA Interactome Approaches Provide *in vivo* Evidence for a Critical Role of the Hfq Rim Face in sRNA-mRNA Pairing"

### Sheet: Legend
Table S12. Comparison of the top 25 most abundant WT-Flag chimeras identified by RIL-seq (anti-Flag) with WT chimeras identified by iRIL-seq.
Top Table: Displays the distribution of the 25 most abundant chimeras from WT-Flag Replicate 1 across additional RIL-seq replicates and iRIL-seq data from the WT strain. These top chimeras were selected from the WT-Flag Replicate 1 sample ("Hfq-FLAG_1") in Supplementary Table S4, ranked by descending interaction count (Column P). The same interactions were then tracked in WT-Flag Replicate 2 and …
Bottom Table: Displays the distribution of the 25 most abundant chimeras from iRIL-seq WT Hfq Replicate 1 across additional iRIL-seq replicates and WT-Flag RIL-seq (anti-Flag) samples. These chimeras were selected from the WT Hfq Replicate 1 iRIL-seq sample ("Hfq_t4rnl1_IP_1") in Supplementary Table S10, ranked by descending interaction count (Column P). The same interactions were then tracked in…

### Sheet: Results
						RIL-seq (Anti-Flag)				iRIL-Seq (Anti-Hfq)
						WT-Flag Rep 1		WT-Flag Rep 2		WT Rep 1		WT Rep 2
RNA1_type	RNA2_type	RNA1_name	RNA2_name	RNA1_description	RNA2_description	Rank	Interactions	Rank	Interactions	Rank	Interactions	Rank	Interactions
3UTR	sRNA	ytfK.EST3UTR	fnrS	stringent response modulator YtfK	small regulatory RNA FnrS	1	112573	1	85192	ND	ND	ND	ND
IGR:5UTR:mRNA:mRNA	sRNA	glnS.chiP.IGR:chiP.5UTR:chiZ:chiP	chiX	glutamine&mdash;tRNA ligase:chitooligosaccharide outer membrane channel:chitooligosaccharide outer membrane channel:small regulatory RNA ChiZ:chitooligosaccharide outer membrane channel	small regulatory RNA ChiX	2	46504	2	49671	10	2931	7	4394
IGR	sRNA	ubiX.argT.IGR	gcvB	flavin prenyltransferase:lysine/arginine/ornithine ABC transporter periplasmic binding protein	small regulatory RNA GcvB	3	38189	3	34040	2	6769	3	11023
5UTR	sRNA	dmsA.5UTR	ryhB	dimethyl sulfoxide reductase subunit A	small regulatory RNA RyhB	4	35912	6	21651	ND	ND	ND	ND
5UTR	sRNA	sstT.5UTR	gcvB	serine/threonine:Na+ symporter	small regulatory RNA GcvB	5	30872	4	31222	26	1125	24	1693
mRNA	sRNA	yebO	cyaR	uncharacterized protein YebO	small regulatory RNA CyaR	6	23072	5	24499	72	308	53	611
mRNA	sRNA	fliC	fliX	flagellar filament structural protein	small RNA FliX	7	19317	7	18149	ND	ND	ND	ND
5UTR	sRNA	dppA.5UTR	gcvB	dipeptide ABC transporter periplasmic binding protein	small regulatory RNA GcvB	8	16873	8	17712	27	1047	20	1815
5UTR	AS:sRNA	eptB.5UTR	mgtT.AS:mgrR	phosphoethanolamine transferase EptB	protein MgtT:small regulatory RNA MgrR	9	15937	9	15445	32	812	29	1205
TU	IGR	glmS.glmU.TU	glmZ.hemY.IGR	L-glutamine&mdash;D-fructose-6-phosphate aminotransferase:fused N-acetylglucosamine-1-phosphate uridyltransferase and glucosamine-1-phosphate acetyltransferase	small regulatory RNA GlmZ:protein HemY	10	14510	11	13630	637	27	269	113
mRNA:TU:mRNA	sRNA	miaA:miaA.hfq.TU:hfq	cyaR	tRNA dimethylallyltransferase:tRNA dimethylallyltransferase:RNA-binding protein Hfq:RNA-binding protein Hfq	small regulatory RNA CyaR	11	13349	10	14052	284	80	254	121
sRNA	mRNA	arcZ	ypfM	small regulatory RNA ArcZ	uncharacterized protein YpfM	12	10471	13	11212	ND	ND	ND	ND
mRNA	AS:sRNA	fliC	mgtT.AS:mgrR	flagellar filament structural protein	protein MgtT:small regulatory RNA MgrR	13	8604	20	7180	ND	ND	ND	ND
mRNA	sRNA	ptsG	cyaR	EIIBC<sup>glc</sup> - phosphorylated // glucose-specific PTS enzyme IIBC component	small regulatory RNA CyaR	14	8400	15	9495	ND	ND	ND	ND
mRNA	sRNA	tdcC	cyaR	threonine/serine:H<sup>+</sup> symporter	small regulatory RNA CyaR	15	8061	16	8756	ND	ND	ND	ND
mRNA	sRNA	rbsD	arcZ	D-ribose pyranase	small regulatory RNA ArcZ	16	7800	17	8745	70	321	41	801
mRNA	sRNA	tnaC	arcZ	<i>tnaAB</i> operon leader peptide	small regulatory RNA ArcZ	17	6896	18	7282	ND	ND	ND	ND
mRNA	sRNA	tdcA	chiX	DNA-binding transcriptional activator TdcA	small regulatory RNA ChiX	18	6808	12	13160	ND	ND	ND	ND
mRNA	sRNA	napF	arcZ	ferredoxin-type protein	small regulatory RNA ArcZ	19	6698	19	7273	122	208	47	666
AS:3UTR:mRNA:5UTR:IGR	sRNA	acrD.AS:ypfM.EST3UTR:ypfM:ypfM.5UTR:yffB.ypfM.IGR	arcZ	multidrug efflux pump RND permease AcrD:uncharacterized protein YpfM:uncharacterized protein YpfM:uncharacterized protein YpfM:putative reductase YffB:uncharacterized protein YpfM	small regulatory RNA ArcZ	20	6176	21	6671	94	258	132	268
mRNA	sRNA	nlpD	dsrA	murein hydrolase activator NlpD	small regulatory RNA DsrA	21	5471	23	5250	6	3973	5	7633
5UTR	sRNA	ansB.5UTR	cyaR	L-asparaginase 2	small regulatory RNA CyaR	22	4910	22	6010	ND	ND	ND	ND
mRNA:5UTR	sRNA	dcuC:dcuC.5UTR	cyaR	anaerobic C4-dicarboxylate transporter DcuC:anaerobic C4-dicarboxylate transporter DcuC	small regulatory RNA CyaR	23	4849	24	5227	ND	ND	ND	ND
5UTR:mRNA	sRNA	ompX.5UTR:ompX	cyaR	outer membrane protein X:outer membrane protein X	small regulatory RNA CyaR	24	4816	25	5083	16	1597	12	2988
mRNA	sRNA	flxA	fnrS	Qin prophage; PF14282 family protein FlxA	small regulatory RNA FnrS	25	4697	28	4204	ND	ND	ND	ND
						iRIL-Seq (Anti-Hfq)				RIL-seq (Anti-Flag)
						WT Rep 1		WT Rep 2		WT-Flag Rep 1		WT-Flag Rep 2
RNA1_type	RNA2_type	RNA1_name	RNA2_name	RNA1_description	RNA2_description	Rank	Interactions	Rank	Interactions	Rank	Interactions	Rank	Interactions
mRNA	AS:sRNA	nlpD	mgtT.AS:mgrR	murein hydrolase activator NlpD	protein MgtT:small regulatory RNA MgrR	1	10563	2	11291	206	459	253	373
IGR	sRNA	ubiX.argT.IGR	gcvB	flavin prenyltransferase:lysine/arginine/ornithine ABC transporter periplasmic binding protein	small regulatory RNA GcvB	2	6769	3	11023	3	38189	3	34040
IGR	mRNA:3UTR:sRNA	yfbV.ackA.IGR	sucD:sucD.EST3UTR:sdhX	PF04217 family membrane protein YfbV:acetate kinase	succinyl-CoA synthetase subunit &alpha;:succinyl-CoA synthetase subunit &alpha;:small regulatory RNA SdhX	3	6421	1	11930	275	338	221	415
5UTR	sRNA	yifK.EST5UTR	gcvB	putative transporter YifK	small regulatory RNA GcvB	4	5746	4	9178	56	1915	59	1816
tRNA:IGR:TU	3UTR:sRNA:mRNA	gltW:rrsG.glwT.IGR:gltW.rrsG.TU	uhpT.EST3UTR:uhpU:uhpT	tRNA-Glu(UUC):16S ribosomal RNA:tRNA-Glu(UUC):16S ribosomal RNA	hexose-6-phosphate:phosphate antiporter:small RNA UhpU:hexose-6-phosphate:phosphate antiporter	5	3994	10	3860	ND	ND	ND	ND
mRNA	sRNA	nlpD	dsrA	murein hydrolase activator NlpD	small regulatory RNA DsrA	6	3973	5	7633	21	5471	23	5250
mRNA	sRNA	ompF	micF	outer membrane porin F	small regulatory RNA MicF	7	3627	6	7552	58	1878	78	1437
mRNA	sRNA	secD	arcZ	Sec translocon accessory complex subunit SecD	small regulatory RNA ArcZ	8	3209	9	4052	359	262	336	271
mRNA:5UTR:IGR	3UTR	ompF:ompF.5UTR:asnS.ompF.IGR	yhcN.EST3UTR	outer membrane porin F:outer membrane porin F:asparagine&mdash;tRNA ligase:outer membrane porin F	DUF1471 domain-containing stress-induced protein YhcN	9	3124	15	2628	4024	8	ND	ND
IGR:5UTR:mRNA:mRNA	sRNA	glnS.chiP.IGR:chiP.5UTR:chiZ:chiP	chiX	glutamine&mdash;tRNA ligase:chitooligosaccharide outer membrane channel:chitooligosaccharide outer membrane channel:small regulatory RNA ChiZ:chitooligosaccharide outer membrane channel	small regulatory RNA ChiX	10	2931	7	4394	2	46504	2	49671
rRNA:IGR:TU:rRNA:IGR:tRNA:IGR	IGR:TU:tRNA:tRNA:IGR:TU:rRNA	rrlH:rrlH.rrfH.IGR:rrlH.rrfH.TU:rrfH:rrfH.aspU.IGR:aspU:aspU.dkgB.IGR	rrsH.ileV.IGR:rrsH.ileV.TU:ileV:alaV:alaV.rrlH.IGR:alaV.rrlH.TU:rrlH	23S ribosomal RNA:23S ribosomal RNA:5S ribosomal RNA:23S ribosomal RNA:5S ribosomal RNA:5S ribosomal RNA:5S ribosomal RNA:tRNA-Asp(GUC):tRNA-Asp(GUC):tRNA-Asp(GUC):methylglyoxal reductase DkgB	16S ribosomal RNA:tRNA-Ile(GAU):16S ribosomal RNA:tRNA-Ile(GAU):tRNA-Ile(GAU):tRNA-Ala(UGC):tRNA-Ala(UGC):23S ribosomal RNA:tRNA-Ala(UGC):23S ribosomal RNA:23S ribosomal RNA	11	2106	26	1664	ND	ND	ND	ND
5UTR	sRNA	hns.5UTR	dsrA	DNA-binding transcriptional dual regulator H-NS	small regulatory RNA DsrA	12	1971	8	4392	633	143	697	133
tRNA	3UTR:sRNA:mRNA	aspU	uhpT.EST3UTR:uhpU:uhpT	tRNA-Asp(GUC)	hexose-6-phosphate:phosphate antiporter:small RNA UhpU:hexose-6-phosphate:phosphate antiporter	13	1937	14	2636	ND	ND	ND	ND
IGR	sRNA	loiP.tktA.IGR	spf	metalloprotease LoiP:transketolase 1	small regulatory RNA Spot 42	14	1659	13	2810	3266	16	ND	ND
5UTR	sRNA	tamA.EST5UTR	arcZ	translocation and assembly module subunit TamA	small regulatory RNA ArcZ	15	1632	18	1891	3457	14	3379	15
5UTR	sRNA	ompX.5UTR	cyaR	outer membrane protein X	small regulatory RNA CyaR	16	1597	12	2988	24	4816	25	5083
5UTR	sRNA	flhD.5UTR	arcZ	DNA-binding transcriptional dual regulator FlhD	small regulatory RNA ArcZ	17	1548	25	1681	498	185	532	178
mRNA	sRNA	ompF	arcZ	outer membrane porin F	small regulatory RNA ArcZ	18	1483	19	1885	66	1642	58	1931
tRNA	sRNA	valT	dsrA	tRNA-Val(UAC)	small regulatory RNA DsrA	19	1452	11	3007	ND	ND	ND	ND
5UTR	sRNA	cycA.5UTR	gcvB	D-serine/alanine/glycine:H<sup>+</sup>symporter	small regulatory RNA GcvB	20	1392	21	1803	118	913	117	906
3UTR:5UTR:tRNA:IGR:TU:tRNA:tRNA	3UTR:sRNA:mRNA	cpoB.EST3UTR:lysT.5UTR:lysT:lysT.valT.IGR:lysT.valT.TU:valT:lysW	uhpT.EST3UTR:uhpU:uhpT	cell division coordinator CpoB:tRNA-Lys(UUU):tRNA-Lys(UUU):tRNA-Lys(UUU):tRNA-Val(UAC):tRNA-Lys(UUU):tRNA-Val(UAC):tRNA-Val(UAC):tRNA-Lys(UUU)	hexose-6-phosphate:phosphate antiporter:small RNA UhpU:hexose-6-phosphate:phosphate antiporter	21	1377	16	2235	ND	ND	ND	ND
mRNA:5UTR:IGR	AS:IGR	ompF:ompF.5UTR:asnS.ompF.IGR	ybiC.AS:ybiE.ybiC.IGR	outer membrane porin F:outer membrane porin F:asparagine&mdash;tRNA ligase:outer membrane porin F	:protein YbiE	22	1320	23	1696	487	189	526	180
IGR:TU	IGR:TU:rRNA	rrlG.rrfG.IGR:rrfG.rrlG.TU	alaV.rrlH.IGR:alaV.rrlH.TU:rrlH	23S ribosomal RNA:5S ribosomal RNA:5S ribosomal RNA:23S ribosomal RNA	tRNA-Ala(UGC):23S ribosomal RNA:tRNA-Ala(UGC):23S ribosomal RNA:23S ribosomal RNA	23	1212	28	1213	994	85	1073	79
rRNA:IGR:TU:tRNA:IGR:TU:tRNA	5UTR	rrsH:rrsH.ileV.IGR:rrsH.ileV.TU:ileV:ileV.alaV.IGR:ileV.alaV.TU:alaV	rrsH.5UTR	16S ribosomal RNA:16S ribosomal RNA:tRNA-Ile(GAU):16S ribosomal RNA:tRNA-Ile(GAU):tRNA-Ile(GAU):tRNA-Ile(GAU):tRNA-Ala(UGC):tRNA-Ile(GAU):tRNA-Ala(UGC):tRNA-Ala(UGC)	16S ribosomal RNA	24	1180	22	1816	1233	65	1021	84
rRNA:IGR:TU:IGR:TU:tRNA:IGR:TU	rRNA:IGR:TU:rRNA:tRNA:3UTR	rrsH:rrsH.ileV.IGR:rrsH.ileV.TU:ileV.alaV.IGR:ileV.alaV.TU:alaV:alaV.rrlH.IGR:alaV.rrlH.TU	rrlH:rrlH.rrfH.IGR:rrlH.rrfH.TU:rrfH:aspU:aspU.3UTR	16S ribosomal RNA:16S ribosomal RNA:tRNA-Ile(GAU):16S ribosomal RNA:tRNA-Ile(GAU):tRNA-Ile(GAU):tRNA-Ala(UGC):tRNA-Ile(GAU):tRNA-Ala(UGC):tRNA-Ala(UGC):tRNA-Ala(UGC):23S ribosomal RNA:tRNA-Ala(UGC):23S ribosomal RNA	23S ribosomal RNA:23S ribosomal RNA:5S ribosomal RNA:23S ribosomal RNA:5S ribosomal RNA:5S ribosomal RNA:tRNA-Asp(GUC):tRNA-Asp(GUC)	25	1170	31	1149	ND	ND	ND	ND
