## Supplemental Protocol File 4 for "RNA-RNA Interactome Approaches Provide *in vivo* Evidence for a Critical Role of the Hfq Rim Face in sRNA-mRNA Pairing"

### Sheet: Example DASH Calculations
DASH calculator
	cDNA	Cas9	sgRNA
DASH ratio	1	3	6
	MW ds DNA (g/mol)	avg. Size dsDNA (bp)	cDNA input (ng)	volume (uL)	concentration (ng/uL)	concentration (nM)	concentration (fmol)
cDNA	617.96	200	128.8	8	16.1	130.267	1042.14
						concentration (nM)	concentration (fmol)	final volume (uL)
Cas9						20000	3126.42	0.156321
	MW ds DNA (g/mol)	avg. Size dsDNA (bp)			concentration (ng/uL)	concentration (nM)	concentration (fmol)	final volume (uL)
sgRNA	321.47	150			1435	29759.1	6252.83	0.210115

### Sheet: Legend for DASH calculator
	Use of the DASH calculator: Use the DASH calculation table to determine the amount of Cas9 and sgRNA pool to use for the DASH reaction. Add the cDNA concentration, sgRNA concentration, and sgRNA average size into calculator – yellow highlight.
	The DASH table given here includes cDNA:sgRNA:Cas9 ratio as determined in PMID: 32345633. This reaction can be applied to any organism, using sgRNAs specific to the rRNA of a particular bacteria.
	Three values (yellow highlighted cells) are needed to calculate the final volume of Cas9 and sgRNA for the reaction (green highlighted cells). Input the following quantites in the DASH table from the sRNA-seq protocol:
		Row 7, column F: cDNA concentration measured by NanoDrop.
		Row 11, column C: size of the sgRNA pool measured by TAPE Station
		Row 11, colum F: concentration of the sgRNA pool measured by NanoDrop.
	The remaining values in the table are fixed.
